# Decoding Peripheral Tolerance: TCR Rules for pTreg differentiation in the Gut

**DOI:** 10.1101/2025.10.20.683415

**Authors:** Xinxin Chi, Charlotte H. Wang, Yollanda Franco Parisotto, William A. Nyberg, Vanja Cabric, Adelaide Gelineau, Yi Cao, David L Owen, Jonas Ambjörnsson, Diane Mathis, Justin Eyquem, Chrysothemis C. Brown, Christophe Benoist

## Abstract

Peripheral differentiation of regulatory T cells (pTregs) promoted by foreign antigens encountered in barrier tissues is considered a unique contributor to immunological tolerance to obligate non-self, like food or symbiotic microbes. The relative importance of adaptive recognition via the T cell receptor (TCR) vs environmental small-molecule or neuroimmune cues, is poorly understood. We leverage CRISPR-based TCR editing to perform in primary T cells *in vivo*, with a large panel of TCRs, a screen to assess pTreg differentiation induced by self, microbial, or dietary antigens. All antigen classes drive pTreg differentiation, which varies with the origin of the TCR: TCRs derived from Tregs enable pTreg differentiation much more effectively than those from Tconv. TCRs recognizing self, microbial, or dietary antigens elicit distinct pTreg phenotypes, Helios⁺, RORγ⁺, or both. Mechanistically, these trace to different types of antigen-presenting-cell involved. That Treg-derived TCRs preferentially drive tolerogenic fate speaks to preferential drivers of tolerogenic therapy.
