## Supplementary material for "Decoding Peripheral Tolerance: TCR Rules for pTreg differentiation in the Gut": Table S1

### Sheet: CD25 MFI FC
Table S1- detailed CD25 MFI FC and Nur77 expression related to figure1
Mean Fluorescence Intensity (MFI) of CD25 expression of edited cells co-cultured with the indicated antigens, fold change was calculated relative to APC-only controls. Each number represent one independent experiment
TCR	antigen source	average	p one tail	FC1	FC2	FC3	FC4	FC5	FC6	FC7	FC8	FC9	FC10
T01.1	gut content of SPF_AFD	1.42559	0.170589	1.1258	1.76941	1.38156
T01.1	heat killed Crm	1.94732	0.115863	2.71773	3.6299	1.49043	0.650685	1.24785
T01.1	heat killed EcN	2.00699	0.140659	1.53373	1.39269	3.09456
T01.1	food extraction from gut cotent	1.74469	0.115832	2.84587	1.34093	2.16895	0.995231	1.37249
T01.1	gut content of GF_chow	1.18978	0.203869	0.906393	1.41812	1.24483
T01.1	gut content of SPF_chow	2.71189	0.0398029	4.3779	6.21913	3.77941	1.03145	1.49315	1.80365	1.86328	1.12719
T02.3	gut content of SPF_AFD	1.12336	0.244279	1.2101	1.03661
T02.3	heat killed Crm	1.32725	0.178865	1.36546	1.55224	1.06406
T02.3	heat killed EcN	1.39935	0.164441	1.63454	1.31458	1.24893
T02.3	food extraction from gut cotent	1.17624	0.194134	1.24096	1.27555	1.0122
T02.3	gut content of GF_chow	1.07362	0.238854	1.07463	1.07261
T02.3	gut content of SPF_chow	1.29779	0.237416	1.5132	1.08237
TM1.1	gut content of SPF_AFD	1.34383	0.189571	1.15403	0.883046	1.06553	2.27273
TM1.1	heat killed Crm	0.739631	0.288913	0.861225	0.388939	0.877938	0.83042
TM1.1	heat killed EcN	9.22902	0.00205392	8.95277	5.80054	10.9075	11.2552
TM1.1	food extraction from gut cotent	1.64142	0.119393	1.35432	2.51859	0.952279	1.66338	1.71853
TM1.1	gut content of GF_chow	1.72012	0.145521	2.22303	1.74715	1.19017
TM1.1	gut content of SPF_chow	1.64004	0.114368	1.02107	1.11151	1.66183	1.34402	1.05342	3.22203	2.06643
TM1.2	gut content of SPF_AFD	1.52928	0.124905	1.52859	1.71976	1.63485	1.23393
TM1.2	heat killed Crm	1.32884	0.154989	1.4602	1.14749	1.57018	1.1375
TM1.2	heat killed EcN	17.0509	0.000634608	11.139	15.9292	31.8531	9.28214
TM1.2	food extraction from gut cotent	1.82022	0.0881377	1.87052	1.9528	1.24697	2.34868	1.68214
TM1.2	gut content of GF_chow	1.36	0.190939	0.899705	1.75	1.4303
TM1.2	gut content of SPF_chow	1.46241	0.125169	1.34081	2.38348	0.79941	1.27273	1.81364	1.3875	1.23929
TM1.3	gut content of SPF_AFD	1.02606	0.253204	0.980072	1.07205
TM1.3	heat killed Crm	1.17807	0.214713	1.54019	0.869188	1.12483
TM1.3	heat killed EcN	1.24686	0.208597	1.71061	1.0465	0.983479
TM1.3	food extraction from gut cotent	0.883258	0.269607	0.96463	0.594277	1.09087
TM1.3	gut content of GF_chow	0.930702	0.304066	0.707205	1.1542
TM1.3	gut content of SPF_chow	1.11548	0.25	1.23097	1
TM2.3	gut content of SPF_AFD	1.99392	0.113554	2.53914	2.05589	0.624612	2.75606
TM2.3	heat killed Crm	1.30655	0.181616	1.76902	1.55689	0.682312	1.21799
TM2.3	heat killed Crm	1.10061	0.393591	1.15923	1.04199
TM2.3	heat killed EcN	1.56831	0.148141	1.91297	0.952096	2.24901	1.15917
TM2.3	heat killed EcN	20.147	0.0440239	14.3685	25.9254
TM2.3	gut content of SPF_chow	1.61369	0.422297	1.24538	1.98201
TM2.3	gut content of SPF_AFD	1.38271	0.430992	1.32154	1.44387
TM2.3	gut content of GF_chow	1.45561	0.452963	1.86923	1.04199
TM2.3	food extraction from gut cotent	4.96764	0.0168099	5.26765	11.6786	1.33609	3.0835	3.47232
TM2.3	gut content of GF_chow	6.00995	0.023812	9.11776	3.84902	5.06308
TM2.3	gut content of SPF_chow	7.34407	0.000733854	8.81336	15.9202	9.8483	1.91486	2.5312	6.59343	5.7872
TM2.6	gut content of SPF_AFD	3.46984	0.0670505	5.21801	3.51232	1.67921
TM2.6	heat killed Crm	22.1338	1.74968e-05	21.2995	18.9804	26.59	17.4778	26.3213
TM2.6	heat killed EcN	2.55513	0.079918	2.75967	1.84729	3.05843
TM2.6	food extraction from gut cotent	3.50383	0.0617904	1.81878	2.38021	2.90148	0.834431	9.58427
TM2.6	gut content of GF_chow	1.17404	0.238143	1	1.7667	0.755409
TM2.6	gut content of SPF_chow	6.71441	0.000561499	5.86479	14.7577	9.21351	8.10938	3.81034	6.05172	3.73471	2.1731
TM2.7	heat killed Crm	2.06967	0.135076	3.17231	1.3502	1.6865
TM2.7	heat killed EcN	1.3692	0.161436	1.43692	1.23347	1.4372
TM2.7	food extraction from gut cotent	1.14302	0.24472	1.25231	1.03374
TM3.4	gut content of SPF_AFD	1.30015	0.175509	1.48711	1.1932	1.22015
TM3.4	heat killed Crm	11.8024	0.00026974	17.1784	13.6901	11.6078	8.4347	8.10101
TM3.4	heat killed EcN	1.90228	0.117696	1.89523	1.51699	2.29461
TM3.4	food extraction from gut cotent	1.10056	0.197087	1.24126	1.51509	0.742397	0.788557	1.21549
TM3.4	gut content of GF_chow	1.70148	0.2215	3.20394	1.0398	0.860697
TM3.4	gut content of SPF_chow	2.41821	0.0663772	3.67024	4.10992	6.26616	1.49973	0.9678	0.701252	1.16915	0.961443
TM3.5	gut content of SPF_AFD	1.64242	0.159564	1.08366	2.97134	1.07684	1.43785
TM3.5	heat killed Crm	1.06436	0.211298	1.27137	0.818471	1.33333	0.834267
TM3.5	heat killed EcN	10.7137	0.00152524	12.4111	15.1608	8.17449	7.10862
TM3.5	food extraction from gut cotent	2.1782	0.129876	1.1353	5.60032	1.08192	1.83942	1.23404
TM3.5	gut content of GF_chow	2.12058	0.15293	3.62898	1.47627	1.2565
TM3.5	gut content of SPF_chow	2.41042	0.077098	1.56468	6.79618	3.16242	1.23164	1.11017	1.91153	1.0963
TF2.1	gut content of SPF_AFD	2.04414	0.0945166	1.98208	1.38467	1.04663	3.73386	2.07345
TF2.1	protein extraction from chow	7.53273	0.00408383	8.7659	10.4803	5.49684	5.38789
TF2.1	heat killed Crm	1.4946	0.122345	2.30843	1.49825	1.5046	1.07277	1.20779	1.37573
TF2.1	heat killed EcN	1.69686	0.132547	1.6615	1.36127	1.13256	2.63209
TF2.1	food extraction from gut cotent	5.15603	0.0036685	4.70665	5.554	3.38791	1.99726	2.94044	6.06262	11.4433
TF2.1	gut content of GF_chow	7.37229	0.00552892	3.80897	6.53593	7.00768	12.1366
TF2.1	gut content of SPF_chow	9.68066	1.5745e-05	17.0178	13.9678	19.7474	13.4407	3.36452	4.02144	2.77126	3.05869	12.7771	6.63992
TF2.2	gut content of SPF_AFD	1.0484	0.225662	0.937473	1.55098	0.6679	1.03726
TF2.2	protein extraction from chow	8.88914	0.0202274	16.6096	2.79779	7.26008
TF2.2	heat killed Crm	0.991653	0.221818	1.53545	0.726906	0.941514	0.953656	0.800739
TF2.2	heat killed EcN	1.65392	0.195724	1.11803	2.79197	1.05176
TF2.2	food extraction from gut cotent	5.85391	0.0090702	6.37732	8.58869	3.06179	5.38783
TF2.2	gut content of GF_chow	2.72335	0.065743	3.7621	1.57873	1.57537	3.97719
TF2.2	gut content of SPF_chow	3.01225	0.0163909	4.84724	3.63274	2.88066	3.3892	3.69928	2.21936	0.893001	1.3533	4.19544
TF2.5	gut content of SPF_AFD	1.75028	0.137786	1.7106	2.22627	1.31398
TF2.5	protein extraction from chow	4.85222	0.0118793	6.06167	5.46969	4.54312	3.33441
TF2.5	heat killed Crm	1.09427	0.291599	0.767663	1.42089
TF2.5	heat killed EcN	0.945669	0.264931	0.910326	0.981013
TF2.5	food extraction from gut cotent	6.88281	0.0116316	7.68003	6.8125	6.15591
TF2.5	gut content of GF_chow	5.4271	0.020008	4.26834	5.99684	6.01613
TF2.5	gut content of SPF_chow	5.69315	0.0234704	3.23913	7.25	6.59032
TF2.6	gut content of SPF_AFD	1.34525	0.1748	1.32467	1.58751	1.12356
TF2.6	protein extraction from chow	9.02769	0.00736663	10.777	7.97845	8.32759
TF2.6	heat killed Crm	1.1245	0.213978	1.10135	0.897557	1.37458
TF2.6	heat killed EcN	1.43087	0.154544	1.41554	1.30181	1.57525
TF2.6	food extraction from gut cotent	3.34031	0.0968267	8.26014	1.22774	2.60758	1.2658
TF2.6	gut content of GF_chow	1.75357	0.162057	1.16312	2.65217	1.4454
TF2.6	gut content of SPF_chow	1.72001	0.126684	1.72025	1.94983	1.48994
TF2.7	gut content of SPF_AFD	1.21563	0.203887	1.56752	1.05644	1.02292
TF2.7	protein extraction from chow	9.60159	0.00389491	18.8104	5.37293	4.95274	9.2703
TF2.7	heat killed Crm	1.2694	0.220554	1.33428	1.20452
TF2.7	heat killed EcN	1.42918	0.217233	1.62795	1.23041
TF2.7	food extraction from gut cotent	4.44932	0.0463445	5.14495	1.75697	6.44604
TF2.7	gut content of GF_chow	2.84873	0.0934933	2.49197	1.54515	4.50907
TF2.7	gut content of SPF_chow	2.76611	0.118215	1.56846	1.77955	4.95033
TF2.8	gut content of SPF_AFD	1.07355	0.188125	1.0459	1.01671	1.18308	1.04851
TF2.8	protein extraction from chow	12.1382	0.00107018	17.9651	7.55979	11.2346	11.7934
TF2.8	heat killed Crm	1.00885	0.242198	0.737397	1.00505	1.2841
TF2.8	heat killed EcN	1.29523	0.16706	1.23175	1.34266	1.31128
TF2.8	food extraction from gut cotent	3.41462	0.0296011	3.63431	2.82867	4.58359	2.61189
TF2.8	gut content of GF_chow	2.44501	0.0590901	1.72686	2.90793	2.31897	2.82629
TF2.8	gut content of SPF_chow	2.86992	0.0560483	1.82543	1.7972	3.45641	4.40063
TF2.9	gut content of SPF_AFD	0.904131	0.263116	1.1636	0.668913	0.879875
TF2.9	protein extraction from chow	4.23527	0.032238	3.73534	5.21538	3.75507
TF2.9	heat killed Crm	1.0345	0.244324	0.830428	1.42027	0.852791
TF2.9	heat killed EcN	0.920976	0.248729	1.03487	1.00415	0.723915
TF2.9	food extraction from gut cotent	2.36815	0.0869626	2.83677	1.48251	1.3265	3.82683
TF2.9	gut content of GF_chow	1.42725	0.170807	1.04801	1.59099	1.64275
TF2.9	gut content of SPF_chow	1.11596	0.232663	0.960877	0.834726	1.55226
TF3.3	gut content of SPF_AFD	1.34248	0.167215	0.725652	1.85309	0.780567	1.79837	1.55473
TF3.3	protein extraction from chow	11.1303	0.00885797	17.2689	4.42831	11.6938
TF3.3	heat killed Crm	0.97283	0.262218	0.780992	1.28727	0.348514	1.47454
TF3.3	heat killed EcN	1.61044	0.163399	0.898402	2.24291	0.805556	2.49491
TF3.3	food extraction from gut cotent	4.33982	0.0245409	3.00555	2.00655	1.1915	9.67006	5.82544
TF3.3	gut content of GF_chow	2.82216	0.0887653	1.57964	1.68623	2.01093	6.01183
TF3.3	gut content of SPF_chow	2.53168	0.0438703	1.10631	1.93964	1.968	1.14777	1.08381	4.55804	3.84929	4.60059
TF3.4	gut content of SPF_AFD	1.28954	0.148214	1.49865	1.51482	1.19153	1.13631	1.10636
TF3.4	protein extraction from chow	8.15861	0.00369689	12.4886	7.36052	4.47174	8.3136
TF3.4	heat killed Crm	1.31509	0.183754	1.79169	1.44205	1.44025	0.586369
TF3.4	heat killed EcN	2.17152	0.119999	1.82623	4.2345	1.62654	0.998825
TF3.4	food extraction from gut cotent	5.44282	0.00669603	11.4037	9.60108	2.53994	1.89631	5.35958	1.85636
TF3.4	gut content of GF_chow	3.028	0.0313264	2.66307	3.27238	3.14148	3.03509
TF3.4	gut content of SPF_chow	3.58126	0.0115481	3.81489	8.1159	3.55795	1.92685	2.50048	3.24324	2.41951	3.07127
TS2.1	gut content of SPF_AFD	1.6225	0.180196	1.67139	1.5736
TS2.1	heat killed Crm	1.14054	0.21825	1.45638	0.84846	1.11678
TS2.1	heat killed EcN	1.27345	0.194859	1.47427	1.44003	0.90604
TS2.1	food extraction from gut cotent	0.99313	0.230418	1.02237	0.828606	1.12841
TS2.1	gut content of GF_chow	1.13025	0.247441	1.01621	1.2443
TS2.1	gut content of SPF_chow	1.79479	0.211596	1.27593	2.31365
TS2.2	gut content of SPF_AFD	1.06386	0.281579	1.30876	0.818949
TS2.2	heat killed Crm	0.935808	0.252515	1.15868	0.941032	0.70771
TS2.2	heat killed EcN	1.12085	0.22285	1.38323	1.20066	0.778673
TS2.2	food extraction from gut cotent	1.5482	0.195805	0.98503	1.19083	2.46874
TS2.2	gut content of GF_chow	1.94783	0.270508	0.878788	3.01688
TS2.2	gut content of SPF_chow	2.34751	0.165169	1.75102	2.944
TS2.3	gut content of SPF_AFD	0.97359	0.304588	1.24243	0.704747
TS2.3	heat killed Crm	0.762732	0.266177	0.768233	0.735278	0.784686
TS2.3	heat killed EcN	1.08938	0.224366	1.32739	1.14227	0.798469
TS2.3	food extraction from gut cotent	1.00424	0.218205	0.954619	1.082	0.97611
TS2.3	gut content of GF_chow	0.915447	0.273523	0.862135	0.96876
TS2.3	gut content of SPF_chow	0.948852	0.309127	1.21409	0.683614
TS2.4	gut content of SPF_AFD	1.13072	0.330317	1.67139	0.590054
TS2.4	heat killed Crm	1.00051	0.273091	1.54381	0.84846	0.609277
TS2.4	heat killed EcN	1.25703	0.205367	1.52266	1.44003	0.808399
TS2.4	food extraction from gut cotent	0.865733	0.250057	0.963746	0.828606	0.804847
TS2.4	gut content of GF_chow	0.944272	0.27167	1.01621	0.872336
TS2.4	gut content of SPF_chow	0.898309	0.347193	1.27593	0.520685
TS2.5	gut content of SPF_AFD	0.999642	0.314986	1.34234	0.656941
TS2.5	heat killed Crm	1.05771	0.225513	1.23418	1.13213	0.806808
TS2.5	heat killed EcN	1.481	0.203497	1.39557	2.28128	0.766136
TS2.5	food extraction from gut cotent	1.05957	0.229067	1.27215	1.13113	0.77542
TS2.5	gut content of GF_chow	1.04272	0.284418	1.28128	0.804156
TS2.5	gut content of SPF_chow	1.0712	0.306679	1.44745	0.69496

### Sheet: Nur77%
CD4⁺ T cells from Nur77-GFP/Cas9 mice were TCR-edited and transferred into the indicated hosts.
Nur77GFP+% of individual TCR edited cells in mLN were analyzed on FlowJo. Each number represent one host.
TCR	condition	average Nur77	Nur77+%	Nur77+%	Nur77+%	Nur77+%	Nur77+%	Nur77+%	Nur77+%	Nur77+%	Nur77+%	Nur77+%	Nur77+%
T01.1	SPF	11.635	8.13	8.51	11.9	18
T01.1	SPF_AFD	12.47	8.28	9.9	17.4	14.3
T01.1	Crm	12.3	12.3
T01.1	GF	14.1814	25.6	14.1	20.2	10.4	15.6	9.52	3.85
T02.3	SPF	5.9275	15.4	0	1.75	6.56
T02.3	SPF_AFD	3.975	7.95	0
TM1.1	EcN	60.6	69.8	51.4
TM1.1	SPF	22.15	20.6	27.3	18.6	22.1
TM1.3	EcN	51.8	59.6	44
TM1.3	SPF	24.525	22.7	22.5	20.6	32.3
TM2.7	SPF	14.555	21	8.11
TM2.7	Crm	63.45	69.8	57.1
TF2.8	SPF	72.7	72.7
TF2.8	SPF_AFD	19.6	19.6
TS2.1	SPF	56.675	58.5	33.3	64.3	70.6
TS2.1	SPF_AFD	81.975	68.3	77.4	88.9	93.3
TS2.1	GF	64.9	66.7	66.7	66.7	59.5
TS2.2	GF	96.175	100	90.9	100	93.8
TS2.2	SPF_AFD	69.5	64.3	75	69.2
TS2.2	SPF	77.2667	50	100	81.8
TS2.3	SPF	77.75	64.3	100	80	66.7
TS2.3	SPF_AFD	76.9	59.7	76.5	100	71.4
TS2.3	GF	66.25	60	85.7	40	79.3
TS2.4	SPF	26.4625	31.2	13.3	6.25	55.1
TS2.4	SPF_AFD	42.62	41.5	35.7	28.6	45	62.3
TS2.4	GF	19.5	11.1	18.8	20.7	27.4
TS2.5	GF	68.22	100	80	66.7	60	34.4
TS2.5	SPF_AFD	73.175	70	50	100	72.7
TS2.5	SPF	67.2	33.3	100	60	75.5
TCR-	SPF	1.46727	0.78	1.05	1.25	3.02	0.39	0	2.08	1.92	1.39	2.46	1.8
TCR-	SPF_AFD	2.69	0.5	2.94	2.94	4.38
TCR-	GF	2.4	3.41	2.45	2.91	2.84	0.39
TCR-	Crm	0.79	0.47	1.11
TCR-	EcN	3.2	4.18	2.22
