## Supplementary material for "Decoding Peripheral Tolerance: TCR Rules for pTreg differentiation in the Gut": Table S2

Table S2- detailed donor cell tissue distribution and pTreg generation related to figure2 and 5
TCR edited Tconv cells were transferred into host mice with (yes) or without (no) corresponding antigens.
FoxP3 expression in donor cell and pTreg or Tconv cell number were calculated. donor cell population was normalized to TCR-negative cells was further normalized to before-transfer values
each row represent one transfer
TCR	antigen	tissue	percentage_pTreg	counts_pTreg	counts Tconv	Normalized edited/TCR- ratio
TF3.3	no	cmLN	0.32	2	583	0.9024
TF3.3	no	cmLN	1.04	4	390	0.7509
TF3.3	no	cmLN	0	0	62	0.5856
TF3.3	no	Colon	0	0	42	1.2399
TF3.3	no	Colon	0	0	19	1.5245
TF3.3	no	Colon	0	0	17	0.4902
TF3.3	no	Ileum	0	0	77	1.3297
TF3.3	no	Ileum	0	0	13	0.6871
TF3.3	no	Ileum	0	0	8	0.8189
TF3.3	no	scLN	0.94	12	1244	0.706
TF3.3	no	scLN	0.22	2	1030	0.6669
TF3.3	no	scLN	0.85	2	250	0.375
TF3.3	no	smLN	0.65	3	511	1.0652
TF3.3	no	smLN	0	0	498	0.6514
TF3.3	no	smLN	2.22	4	173	0.7742
TF3.3	no	Spleen	0	0	5309	0.7523
TF3.3	no	Spleen	0.23	10	4429	0.7214
TF3.3	no	Spleen	0.15	7	4420	0.5693
TF3.3	yes	cmLN	10.5	82	698	0.4756
TF3.3	yes	cmLN	46.9	185	209	1.7874
TF3.3	yes	cmLN	11.6	39	297	2.8787
TF3.3	yes	cmLN	7.73	25	242	1.0974
TF3.3	yes	cmLN	16.4	20	209	0.9652
TF3.3	yes	cmLN	15.5	22	120	0.65
TF3.3	yes	cmLN	10.4	13	112	0.5889
TF3.3	yes	Colon	91.1	749	73	19.0474
TF3.3	yes	Colon	45.9	30	35	2.1656
TF3.3	yes	Colon	55	22	18	0.8189
TF3.3	yes	Colon	76.9	15	5	1.6014
TF3.3	yes	Colon	100	9	0	1.0072
TF3.3	yes	Colon	100	4	-1	0.9179
TF3.3	yes	Ileum	96.5	127	5	5.9942
TF3.3	yes	Ileum	100	157	-29	2.615
TF3.3	yes	Ileum	26.3	10	28	2.599
TF3.3	yes	Ileum	66.7	17	8	0.966
TF3.3	yes	Ileum	83.3	16	3	5.1739
TF3.3	yes	Ileum	100	2	0	0.3115
TF3.3	yes	scLN	5.79	32	512	0.2724
TF3.3	yes	scLN	15.3	18	235	0.1586
TF3.3	yes	scLN	1.54	2	105	0.1632
TF3.3	yes	scLN	42.9	28	37	0.4251
TF3.3	yes	scLN	3.12	2	57	0.2481
TF3.3	yes	scLN	4.55	2	45	0.1528
TF3.3	yes	scLN	0	0	24	0.0699
TF3.3	yes	smLN	30.8	282	4176	1.7153
TF3.3	yes	smLN	25.9	211	604	0.4733
TF3.3	yes	smLN	38.8	161	254	2.1273
TF3.3	yes	smLN	7.87	27	321	0.4016
TF3.3	yes	smLN	23.5	84	204	0.7928
TF3.3	yes	smLN	35.1	75	139	0.5977
TF3.3	yes	smLN	63.9	69	39	1.4047
TF3.3	yes	Spleen	8.16	120	7565	0.3521
TF3.3	yes	Spleen	11.8	150	893	0.1602
TF3.3	yes	Spleen	57	581	439	0.7441
TF3.3	yes	Spleen	4.66	42	849	0.2543
TF3.3	yes	Spleen	3.51	30	829	0.266
TF3.3	yes	Spleen	2.49	19	726	0.1621
TF3.3	yes	Spleen	16.2	50	259	0.3689
TF3.4	no	cmLN	0	0	315	0.7198
TF3.4	no	cmLN	0	0	98	0.7862
TF3.4	no	cmLN	0	0	16
TF3.4	no	Colon	5.71	4	70	0.8183
TF3.4	no	Colon	0	0	54
TF3.4	no	Colon	0	0	19	0.8243
TF3.4	no	Ileum	0	0	47	0.7731
TF3.4	no	Ileum	0	0	36
TF3.4	no	Ileum	0	0	23	0.5782
TF3.4	no	scLN	0	0	1040	0.9139
TF3.4	no	scLN	1.45	12	807	0.6814
TF3.4	no	scLN	7.69	2	19
TF3.4	no	smLN	0.26	4	1580	0.9578
TF3.4	no	smLN	0	0	130	0.8409
TF3.4	no	smLN	7.14	2	20
TF3.4	no	Spleen	0	0	9451	0.8927
TF3.4	no	Spleen	0.41	10	2555	0.6166
TF3.4	no	Spleen	3.08	9	291
TF3.4	yes	cmLN	12.1	35	199	0.7337
TF3.4	yes	cmLN	55.7	55	113	0.6849
TF3.4	yes	cmLN	22.6	24	82	0.7178
TF3.4	yes	cmLN	29.4	23	56	0.3361
TF3.4	yes	cmLN	29.2	14	35
TF3.4	yes	Colon	40.7	61	89	7.4281
TF3.4	yes	Colon	42.3	19	26	0.772
TF3.4	yes	Colon	62.5	17	10
TF3.4	yes	Colon	0	0	0	0
TF3.4	yes	Ileum	20	12	36	0.4594
TF3.4	yes	Ileum	77.8	14	4	1.8194
TF3.4	yes	Ileum	57.1	8	6	0.341
TF3.4	yes	Ileum	0	0	0
TF3.4	yes	scLN	12.2	11	204	0.0831
TF3.4	yes	scLN	4.88	8	158	0.1959
TF3.4	yes	scLN	24.6	23	71	0.2117
TF3.4	yes	scLN	18.5	12	41	0.0803
TF3.4	yes	scLN	0	0	2
TF3.4	yes	smLN	9.29	51	963	0.9018
TF3.4	yes	smLN	16.7	93	463	0.5411
TF3.4	yes	smLN	21.7	111	303	0.7724
TF3.4	yes	smLN	41.1	98	141	0.9881
TF3.4	yes	smLN	40	11	16
TF3.4	yes	Spleen	5.56	57	5149	0.3204
TF3.4	yes	Spleen	2.66	70	2064	0.2726
TF3.4	yes	Spleen	5.33	68	1210	0.1556
TF3.4	yes	Spleen	12.6	54	372	0.1951
TF3.4	yes	Spleen	26.3	17	47
T01.1	yes	cmLN	0.063	8	12881	11.1677
T01.1	yes	cmLN	0.15	19	12009	8.8683
T01.1	yes	cmLN	0.24	12	4940	6.8528
T01.1	yes	cmLN	0.71	9	1611	4.8186
T01.1	yes	Colon	0.97	74	7516	137.3333
T01.1	yes	Colon	1.05	56	5251	67.2727
T01.1	yes	Colon	1.57	26	1627	40.9677
T01.1	yes	Colon	0	0	174	92.2222
T01.1	yes	Ileum	0	0	3304	49.6667
T01.1	yes	Ileum	0	0	2570	68.3333
T01.1	yes	Ileum	0	0	448	50
T01.1	yes	Ileum	0	0	385	22.7273
T01.1	yes	scLN	0.21	19	11416	5.99
T01.1	yes	scLN	0.48	17	3508	1.8717
T01.1	yes	scLN	0.48	13	2688	2.2013
T01.1	yes	scLN	0.38	8	1988	1.6595
T01.1	yes	smLN	0.27	25	8928	10.125
T01.1	yes	smLN	0.36	27	7477	7.5919
T01.1	yes	smLN	0.63	27	5386	7.6259
T01.1	yes	smLN	0.32	17	5297	6.9004
T01.1	yes	Spleen	0.85		247474	14.1748
T01.1	yes	Spleen	0.22	131	59194	12.3497
T01.1	yes	Spleen	0.31	209	33024	9.2943
T01.1	yes	Spleen	0.44	171	19317	4.8182
TM3.4	no	cmLN	0	0	433	0.8754
TM3.4	no	cmLN	1.02	4	378	1.5992
TM3.4	no	cmLN	0	0	243	1.0983
TM3.4	no	cmLN	9.09	2	15	1.2644
TM3.4	no	cmLN	0	0	4	0.8091
TM3.4	no	Colon	0	0	4	0.5091
TM3.4	no	Colon	0	0	0	0
TM3.4	no	Colon	0	0	0	0
TM3.4	no	Ileum	4.55	9	144	1.8212
TM3.4	no	Ileum	0	0	5	1.8987
TM3.4	no	Ileum	0	0	0	0
TM3.4	no	scLN	1	8	622	0.9054
TM3.4	no	scLN	0	0	90	1.4467
TM3.4	no	scLN	0	0	25	1.0959
TM3.4	no	scLN	0	0	58	1.1161
TM3.4	no	scLN	0	0	50	1.342
TM3.4	no	smLN	0	0	642	0.6656
TM3.4	no	smLN	0.34	1	420	1.7186
TM3.4	no	smLN	0	0	243	1.5188
TM3.4	no	smLN	0	0	48	0.8934
TM3.4	no	smLN	5.26	2	42	1.14
TM3.4	no	Spleen	0.39	38	7890	1.064
TM3.4	no	Spleen	0	0	1820	1.3508
TM3.4	no	Spleen	0	0	1307	1.1929
TM3.4	no	Spleen	0.75	3	431	1.0669
TM3.4	no	Spleen	1.89	4	222	1.0557
TM3.4	yes	cmLN	15.4	48	264	1.3348
TM3.4	yes	cmLN	15.3	44	245	2.2235
TM3.4	yes	cmLN	28.3	68	174	12.9915
TM3.4	yes	cmLN	31.8	9	19	1.9864
TM3.4	yes	Colon	0	0	109
TM3.4	yes	Colon	0	6	35	10
TM3.4	yes	Colon	28.6	5	12	1.9227
TM3.4	yes	Colon	40	6	9	1.9563
TM3.4	yes	Ileum	8.33	3	31	3.2961
TM3.4	yes	Ileum	0	0	21	40
TM3.4	yes	Ileum	0	0	10	1.8311
TM3.4	yes	Ileum	0	0	0	0
TM3.4	yes	scLN	9.82	74	681	0.9289
TM3.4	yes	scLN	32.3	19	39	1.0547
TM3.4	yes	scLN	8.33	2	17	1.5385
TM3.4	yes	smLN	7.24	77	990	0.9203
TM3.4	yes	smLN	16.5	60	302	0.7727
TM3.4	yes	smLN	10.4	37	320	9.569
TM3.4	yes	smLN	13.4	20	126	3.6727
TM3.4	yes	Spleen	4.5	153	3240	0.6275
TM3.4	yes	Spleen	3.56	95	2580	0.7661
TM3.4	yes	Spleen	6.65	93	1303	0.4514
TM3.4	yes	Spleen	6.79	63	864	3.6589
TF2.1	no	cmLN	7.69	32	382	0.7002
TF2.1	no	cmLN	7.02	8	111	0.2393
TF2.1	no	cmLN	9.09	9	91	3.9762
TF2.1	no	Colon	11.1	2	15	2.0423
TF2.1	no	Colon	0	0	12	0.3765
TF2.1	no	Colon	0	0	0	0
TF2.1	no	Ileum	12.5	2	13	0.5697
TF2.1	no	Ileum	0	0	4	0.2489
TF2.1	no	Ileum	0	0	0	0
TF2.1	no	scLN	3.03	8	246	0.236
TF2.1	no	scLN	14.9	22	128	0.1611
TF2.1	no	scLN	15.2	11	60	0.437
TF2.1	no	smLN	10.4	98	841	1.6152
TF2.1	no	smLN	10.9	63	519	5.029
TF2.1	no	smLN	20.6	52	198	0.4424
TF2.1	no	Spleen	1.49	33	2188	0.3621
TF2.1	no	Spleen	2.19	39	1747	0.9572
TF2.1	no	Spleen	0.85	7	793	0.153
TF2.1	yes	cmLN	10.3	119	1036	0.7816
TF2.1	yes	cmLN	20.8	86	602	1.5754
TF2.1	yes	cmLN	3.59	17	360	0.4457
TF2.1	yes	cmLN	15.9	40	212	1.0459
TF2.1	yes	cmLN	7.32	11	142	3.0031
TF2.1	yes	Colon	35.3	12	22	0.9884
TF2.1	yes	Colon	0	0	9	4.1966
TF2.1	yes	Colon	66.7	5	1	0.43
TF2.1	yes	Colon	100	2	0	0.0834
TF2.1	yes	Ileum	40	66	135	1.5006
TF2.1	yes	Ileum	28	11	29	3.413
TF2.1	yes	Ileum	25	6	17	3.5778
TF2.1	yes	Ileum	0	0	2	0.751
TF2.1	yes	scLN	12.2	39	647	0.3189
TF2.1	yes	scLN	9.68	15	137	0.1315
TF2.1	yes	scLN	16.4	27	106	0.0775
TF2.1	yes	scLN	20.8	10	39	0.1056
TF2.1	yes	scLN	0	0	28	0.3762
TF2.1	yes	smLN	12.1	357	6066	3.7479
TF2.1	yes	smLN	7.68	287	3451	3.392
TF2.1	yes	smLN	10.5	239	1624	1.1012
TF2.1	yes	smLN	15.4	249	1369	3.9153
TF2.1	yes	smLN	28.9	279	686	3.2968
TF2.1	yes	Spleen	9.74	162	14921	0.4119
TF2.1	yes	Spleen	3.76	167	3456	0.2598
TF2.1	yes	Spleen	10.2	113	1002	0.1957
TF2.1	yes	Spleen	8.25	61	682	0.2509
TF2.1	yes	Spleen	6.9	37	500	0.4871
TM2.6	no	cmLN	2.67	12	347	0.9283
TM2.6	no	cmLN	0	0	77	1.356
TM2.6	no	cmLN	0	0	4	0.3656
TM2.6	no	Colon	0	0	7	1.0718
TM2.6	no	Colon	0	0	4	1.4931
TM2.6	no	Colon	0	0	2	1.1685
TM2.6	no	Ileum	12.5	5	30	0.7345
TM2.6	no	Ileum	0	0	6	1.6624
TM2.6	no	Ileum	0	0	2	0.7072
TM2.6	no	scLN	1.48	12	624	0.3611
TM2.6	no	scLN	0	0	138	1.0931
TM2.6	no	scLN	0	0	59	0.8514
TM2.6	no	smLN	1.25	12	745	0.6386
TM2.6	no	smLN	2.5	2	64	1.3321
TM2.6	no	smLN	4	2	42	1.0916
TM2.6	no	Spleen	1.15	93	6547	0.6411
TM2.6	no	Spleen	1.25	12	976	1.1595
TM2.6	no	Spleen	1.53	6	410	1.2332
TM2.6	yes	cmLN	2.99	7	238	3.2649
TM2.6	yes	cmLN	30.1	49	109	0.672
TM2.6	yes	cmLN	20	22	89	5.0677
TM2.6	yes	cmLN	17.4	12	57	1.7597
TM2.6	yes	cmLN	4.55	3	64	3.8276
TM2.6	yes	cmLN	24	8	24	4.0804
TM2.6	yes	Colon	26.2	30	85	2.44
TM2.6	yes	Colon	0	0	18	0.7183
TM2.6	yes	Colon	16.7	1	7	2.1218
TM2.6	yes	Colon	0	0	8	0.9877
TM2.6	yes	Colon	0	0	2	1.6373
TM2.6	yes	Ileum	0	0	6	1.5803
TM2.6	yes	Ileum	0	0	6	3.2745
TM2.6	yes	Ileum	0	0	4	3.7928
TM2.6	yes	Ileum	0	0	3	1.064
TM2.6	yes	Ileum	0	0	2	4.2436
TM2.6	yes	Ileum	0	0	0	0
TM2.6	yes	scLN	9.83	53	489	3.9742
TM2.6	yes	scLN	17.4	40	188	0.7685
TM2.6	yes	scLN	27.5	36	95	0.2496
TM2.6	yes	scLN	27.3	11	30	1.353
TM2.6	yes	scLN	22.2	7	25	0.5065
TM2.6	yes	smLN	1.86	12	655	3.2309
TM2.6	yes	smLN	2.36	15	640	3.6939
TM2.6	yes	smLN	13.2	84	542	1.536
TM2.6	yes	smLN	6.98	17	221	1.2191
TM2.6	yes	smLN	11.9	21	156	8.0765
TM2.6	yes	smLN	14.5	24	143	2.1343
TM2.6	yes	Spleen	10.4	166	1433	0.8278
TM2.6	yes	Spleen	4.55	69	1451	1.0258
TM2.6	yes	Spleen	15.5	166	780	0.2656
TM2.6	yes	Spleen	8.33	57	630	0.7576
TM2.6	yes	Spleen	8.82	58	599	0.6761
TM2.6	yes	Spleen	10.1	57	512	1.0983
TF2.2	no	cmLN	0.56	4	730	0.4843
TF2.2	no	cmLN	1.75	4	210	0.6308
TF2.2	no	cmLN	0	0	94	0.7963
TF2.2	no	cmLN	0	0	66	0.5544
TF2.2	no	Colon	5	2	41	0.489
TF2.2	no	Colon	0	0	35	1.0018
TF2.2	no	Colon	0	0	17	0.9455
TF2.2	no	Colon	0	0	6	0.812
TF2.2	no	Ileum	0	0	56	1.9826
TF2.2	no	Ileum	0	0	43	0.7314
TF2.2	no	Ileum	0	0	36	1.1945
TF2.2	no	Ileum	0	0	11	0.74
TF2.2	no	scLN	0.13	2	1759	0.3934
TF2.2	no	scLN	0	0	696	0.6396
TF2.2	no	scLN	4.73	16	318	0.3578
TF2.2	no	scLN	0	0	249	0.5194
TF2.2	no	smLN	0.56	6	1072	0.4878
TF2.2	no	smLN	0	0	897	0.5671
TF2.2	no	smLN	0	0	89	0.6496
TF2.2	no	smLN	0	0	45	0.3785
TF2.2	no	Spleen	0.11	18	15908	0.7805
TF2.2	no	Spleen	0.21	15	7151	0.7077
TF2.2	no	Spleen	0.68	10	1520	0.4738
TF2.2	no	Spleen	0.93	13	1433	0.705
TF2.2	yes	cmLN	19	836	3556	0.9258
TF2.2	yes	cmLN	6.23	86	1041	1.1577
TF2.2	yes	cmLN	24.9	135	408	0.8786
TF2.2	yes	cmLN	57.5	99	84	1.5808
TF2.2	yes	cmLN	15.4	28	154	1.584
TF2.2	yes	cmLN	13.1	19	122	0.6306
TF2.2	yes	cmLN	23.3	22	73	0.8378
TF2.2	yes	Colon	75.2	607	200	5.8344
TF2.2	yes	Colon	83.5	660	130	24.8299
TF2.2	yes	Colon	67.5	182	88	17.1743
TF2.2	yes	Colon	53.1	45	40	1.5215
TF2.2	yes	Colon	77.5	50	15	7.4953
TF2.2	yes	Colon	50	3	2	0.213
TF2.2	yes	Ileum	65.7	46	24	9.1157
TF2.2	yes	Ileum	100	48	0	1.2227
TF2.2	yes	Ileum	47.1	20	14	0.4151
TF2.2	yes	Ileum	100	30	0	6.9762
TF2.2	yes	Ileum	80	20	5	1.6162
TF2.2	yes	Ileum	66.7	14	7	4.3306
TF2.2	yes	scLN	22.3	269	937	0.2088
TF2.2	yes	scLN	8.89	12	96	0.0405
TF2.2	yes	scLN	1.96	2	102	0.1274
TF2.2	yes	scLN	48.1	37	63	0.1014
TF2.2	yes	scLN	8.89	7	67	0.2158
TF2.2	yes	scLN	22.6	10	33	0.0877
TF2.2	yes	scLN	58.8	15	10	0.113
TF2.2	yes	smLN	15.4	511	2812	1.3233
TF2.2	yes	smLN	45.9	824	1028	3.1171
TF2.2	yes	smLN	15.5	322	1368	1.0109
TF2.2	yes	smLN	18.3	198	884	1.1014
TF2.2	yes	smLN	31	272	606	1.5425
TF2.2	yes	smLN	32.8	225	462	3.6583
TF2.2	yes	smLN	27.9	138	358	1.1102
TF2.2	yes	Spleen	60	2730	1817	0.4494
TF2.2	yes	Spleen	9.9	396	2873	0.2961
TF2.2	yes	Spleen	33.5	413	880	0.4783
TF2.2	yes	Spleen	39.1	359	560	0.5424
TF2.2	yes	Spleen	1.23	10	838	0.1081
TF2.2	yes	Spleen	42	313	432	0.1451
TF2.2	yes	Spleen	59	364	253	0.2838
TS2.2	yes	cmLN	9.3	44	426	0.8492
TS2.2	yes	cmLN	19.7	50	203	0.6203
TS2.2	yes	cmLN	0.81	2	201	6.9865
TS2.2	yes	Colon	2.01	12	598	6.6365
TS2.2	yes	Colon	11.8	48	357	8.2022
TS2.2	yes	Colon	23.1	18	60	2.958
TS2.2	yes	Ileum	30.6	61	137	9.6969
TS2.2	yes	Ileum	35.6	49	88	6.9057
TS2.2	yes	scLN	11.8	24	182	0.3866
TS2.2	yes	scLN	0	0	72	0.0929
TS2.2	yes	scLN	0	0	20	0.2201
TS2.2	yes	smLN	9.09	165	1647	2.9131
TS2.2	yes	smLN	5.63	68	1137	10.7781
TS2.2	yes	smLN	18.8	191	824	2.2491
TS2.2	yes	Spleen	3.82	50	1248	0.7384
TS2.2	yes	Spleen	5.51	33	572	0.3399
TS2.2	yes	Spleen	1.33	4	301	1.015
TF2.7	no	cmLN	1.2	2	151	0.4889
TF2.7	no	cmLN	1.45	2	131	0.5382
TF2.7	no	cmLN	0	0	101	0.631
TF2.7	no	cmLN	0	0	23	0.7711
TF2.7	no	Colon	0	0	32	1.3372
TF2.7	no	Colon	0	0	8	1.1109
TF2.7	no	Colon	0	0	6	0.5998
TF2.7	no	Ileum	0	0	9	0.4556
TF2.7	no	Ileum	0	0	0	0
TF2.7	no	scLN	0.74	2	245	0.3809
TF2.7	no	scLN	2.15	4	182	0.389
TF2.7	no	scLN	1.72	2	105	0.4334
TF2.7	no	scLN	0	0	2	0.1528
TF2.7	no	smLN	1.49	4	236	0.6388
TF2.7	no	smLN	1.72	2	115	0.7096
TF2.7	no	smLN	0	0	104	0.5599
TF2.7	no	smLN	0	0	10	0.4994
TF2.7	no	Spleen	1.29	35	2673	0.57
TF2.7	no	Spleen	0.8	20	2471	0.597
TF2.7	no	Spleen	0.8	10	1258	0.4565
TF2.7	no	Spleen	2.33	4	172	0.6466
TF2.7	yes	cmLN	83.3	430	86	10.5557
TF2.7	yes	cmLN	50	68	68	4.003
TF2.7	yes	cmLN	52.9	59	52	2.8758
TF2.7	yes	cmLN	23.7	12	38	0.3222
TF2.7	yes	Colon	92.3	347	29	250.6074
TF2.7	yes	Colon	68.7	162	74	6.3127
TF2.7	yes	Colon	77.1	76	23	217.0939
TF2.7	yes	Colon	61.5	13	8	1.7995
TF2.7	yes	Ileum	100	41	0	41.2681
TF2.7	yes	Ileum	12.5	4	25	4.2656
TF2.7	yes	Ileum	75	20	7	74.4322
TF2.7	yes	scLN	80.6	111	27	3.8931
TF2.7	yes	scLN	8.75	10	100	0.1672
TF2.7	yes	scLN	47.4	31	34	0.8666
TF2.7	yes	scLN	80	22	5	1.9413
TF2.7	yes	smLN	58.7	168	118	3.5967
TF2.7	yes	smLN	28.1	80	204	0.3673
TF2.7	yes	smLN	79.7	169	43	8.7119
TF2.7	yes	smLN	71	144	59	4.5724
TF2.7	yes	Spleen	64.3	2535	1407	11.4689
TF2.7	yes	Spleen	11.7	151	1140	0.1859
TF2.7	yes	Spleen	77.9	499	141	1.3181
TF2.7	yes	Spleen	57.5	98	72	0.9847
TM2.7	no	cmLN	0	0	31	1.4191
TM2.7	no	Colon	0	0	57	0.8238
TM2.7	no	scLN	7.14	2	32	0.5105
TM2.7	no	smLN	0	0	61	0.7244
TM2.7	no	Spleen	1.75	4	228	1.0225
TM2.7	yes	cmLN	22.6	31	105	1.8725
TM2.7	yes	cmLN	10.9	15	121	12.4868
TM2.7	yes	cmLN	28.3	28	72	2.6097
TM2.7	yes	cmLN	31.8	11	23	13.2862
TM2.7	yes	Colon	3.85	2	57	2.1786
TM2.7	yes	Colon	43.8	15	20	3.9638
TM2.7	yes	Colon	40	7	11	4.9869
TM2.7	yes	Colon	77.8	11	3	12.3425
TM2.7	yes	Ileum	0	0	8	4.2735
TM2.7	yes	Ileum	0	0	6	10.9712
TM2.7	yes	Ileum	0	0	0	0
TM2.7	yes	Ileum	0	0	0	0
TM2.7	yes	scLN	20.2	36	141	4.1445
TM2.7	yes	scLN	7.32	10	124	0.599
TM2.7	yes	scLN	4.88	3	65	0.4014
TM2.7	yes	scLN	14.3	2	11	1.3673
TM2.7	yes	smLN	7.27	33	423	15.3248
TM2.7	yes	smLN	9.33	38	365	2.927
TM2.7	yes	smLN	20.1	48	191	9.3558
TM2.7	yes	smLN	6.9	12	166	1.5371
TM2.7	yes	Spleen	3.01	83	2683	0.6047
TM2.7	yes	Spleen	6.08	45	688	0.4013
TM2.7	yes	Spleen	20.4	77	301	1.7709
TM2.7	yes	Spleen	10.3	27	236	1.8776
TM1.1	no	cmLN	0.43	9	1652	0.7051
TM1.1	no	cmLN	1.83	15	782	1.0473
TM1.1	no	Colon	0	0	24	0.8676
TM1.1	no	Colon	0	0	27	1.0272
TM1.1	no	Ileum	0	0	20	0.8081
TM1.1	no	Ileum	0	0	13	1.0159
TM1.1	no	scLN	0.72	16	2164	1.0636
TM1.1	no	scLN	0.61	14	1811	0.7868
TM1.1	no	smLN	0.55	9	1358	0.6503
TM1.1	no	smLN	0.4	4	1033	0.9907
TM1.1	no	Spleen	0.28	28	8277	0.7896
TM1.1	no	Spleen	0.2	7	3479	0.9205
TM1.1	yes	cmLN	0.75	24	3139	1.8273
TM1.1	yes	cmLN	2.83	30	1032	1.1659
TM1.1	yes	Colon	0	0	15	1.019
TM1.1	yes	Colon	0	0	26	0.8566
TM1.1	yes	Ileum	16.7	2	11	0.8897
TM1.1	yes	scLN	0.61	6	972	0.9331
TM1.1	yes	scLN	0	0	259	0.7132
TM1.1	yes	smLN	0.67	20	2901	0.9909
TM1.1	yes	smLN	0.64	7	1014	0.8957
TM1.1	yes	Spleen	0.52	47	8930	1.2039
TM1.1	yes	Spleen	0.31	17	5418	0.9163
TM1.2	no	cmLN	0.26	3	916	0.8208
TM1.2	no	cmLN	0	0	537	0.9258
TM1.2	no	cmLN	1.12	2	189	0.8693
TM1.2	no	cmLN	3.51	5	131	1.6308
TM1.2	no	Colon	0	0	27
TM1.2	no	Colon	0	0	10	0.7152
TM1.2	no	Colon	0	0	10	0.6574
TM1.2	no	Colon	0	0	4	1.051
TM1.2	no	Ileum	0	0	17	2.0834
TM1.2	no	Ileum	0	0	7	1.2926
TM1.2	no	Ileum	0	0	3	0.6165
TM1.2	no	Ileum	0	0	0	0
TM1.2	no	scLN	0.45	11	2030	0.9074
TM1.2	no	scLN	0.27	3	1061	0.8289
TM1.2	no	scLN	0	0	701	0.926
TM1.2	no	scLN	0	0	376	1.1965
TM1.2	no	smLN	0.81	10	1026	0.8435
TM1.2	no	smLN	0	0	626	0.7469
TM1.2	no	smLN	0.88	2	220	0.688
TM1.2	no	smLN	0	0	30	0.9516
TM1.2	no	Spleen	0.44	48	8836	0.934
TM1.2	no	Spleen	0	0	4176	0.8614
TM1.2	no	Spleen	0	0	612	0.7855
TM1.2	no	Spleen	0	0	480	1.1797
TM1.2	yes	cmLN	0.91	11	1245	1.1341
TM1.2	yes	cmLN	2.45	28	1129	1.3624
TM1.2	yes	cmLN	0.75	2	328	3.5932
TM1.2	yes	cmLN	1.09	2	196	1.7505
TM1.2	yes	Colon	35.9	34	62	1.6847
TM1.2	yes	Colon	0	0	61	0.9694
TM1.2	yes	Colon	0	0	17	3.0389
TM1.2	yes	Colon	0	0	14	1.5764
TM1.2	yes	Ileum	0	0	2	1.051
TM1.2	yes	Ileum	0	0	17	2.5172
TM1.2	yes	Ileum	20	2	9	1.4984
TM1.2	yes	Ileum	0	0	11	2.5023
TM1.2	yes	scLN	0.13	2	1852	1.1187
TM1.2	yes	scLN	0	0	278	1.6055
TM1.2	yes	scLN	0	0	278	0.7014
TM1.2	yes	scLN	0	0	234	1.1683
TM1.2	yes	smLN	0.53	7	1226	1.0691
TM1.2	yes	smLN	0.63	4	680	0.8555
TM1.2	yes	smLN	2.5	2	91	2.1412
TM1.2	yes	smLN	0	0	67	1.7224
TM1.2	yes	Spleen	0.15	9	6163	1.7061
TM1.2	yes	Spleen	0.54	12	2192	0.567
TM1.2	yes	Spleen	0	0	1093	3.1517
TM1.2	yes	Spleen	0.34	2	653	1.2907
TM3.5	no	cmLN	1.85	6	250	0.6668
TM3.5	no	cmLN	0	0	225	0.8078
TM3.5	no	cmLN	0	0	186	2.0765
TM3.5	no	cmLN	3.09	6	201	0.8003
TM3.5	no	Colon	0	0	21
TM3.5	no	Colon	0	0	13	0.7039
TM3.5	no	Colon	0	0	0	0
TM3.5	no	Colon	0	0	4	0.9779
TM3.5	no	Ileum	0	0	3	0.4854
TM3.5	no	Ileum	0	0	2	1.0116
TM3.5	no	Ileum	0	0	0	0
TM3.5	no	Ileum	0	0	2	1.1484
TM3.5	no	scLN	5.87	63	1007	0.8208
TM3.5	no	scLN	0.94	9	956	1
TM3.5	no	scLN	1.33	7	516	1.5462
TM3.5	no	scLN	0	0	582	0.6073
TM3.5	no	smLN	1.9	16	814	0.712
TM3.5	no	smLN	0.57	3	493	0.6869
TM3.5	no	smLN	0	0	73	2.125
TM3.5	no	smLN	0.59	2	330	0.8107
TM3.5	no	Spleen	0.89	29	3226	0.7684
TM3.5	no	Spleen	1.06	10	933	0.9534
TM3.5	no	Spleen	0.68	5	670	1.541
TM3.5	no	Spleen	1.14	13	894	0.5502
TM3.5	yes	cmLN	4	73	1741	1.7149
TM3.5	yes	cmLN	2.88	28	932	0.8578
TM3.5	yes	cmLN	6.71	52	726	7.8684
TM3.5	yes	cmLN	6.56	65	386	2.016
TM3.5	yes	cmLN	5.59	17	290	2.5318
TM3.5	yes	cmLN	6.25	7	38	1.6978
TM3.5	yes	Colon	4.83	11	376	7.1776
TM3.5	yes	Colon	8.88	32	325	2.5122
TM3.5	yes	Colon	8.77	45	270	2.6894
TM3.5	yes	Colon	9.73	23	215	39.9406
TM3.5	yes	Colon	13	6	39	4.8196
TM3.5	yes	Colon	11.1	5	39	0.7695
TM3.5	yes	Ileum	11.1	4	36	8.382
TM3.5	yes	Ileum	0	0	33	17.4177
TM3.5	yes	Ileum	0	0	27	1.2445
TM3.5	yes	Ileum	0	0	21	2.9358
TM3.5	yes	Ileum	0	0	7	0.8898
TM3.5	yes	Ileum	0	0	0	0
TM3.5	yes	scLN	1.68	33	1959	1.6854
TM3.5	yes	scLN	5.62	55	925	5.2672
TM3.5	yes	scLN	1.91	42	516	1.1071
TM3.5	yes	scLN	3.01	7	237	0.6097
TM3.5	yes	scLN	2.74	6	216	1.0306
TM3.5	yes	scLN	7.37	50	100	0.9729
TM3.5	yes	smLN	1.52	11	719	1.4496
TM3.5	yes	smLN	4.08	100	604	1.2646
TM3.5	yes	smLN	1.28	6	500	0.627
TM3.5	yes	smLN	2.15	5	211	4.6321
TM3.5	yes	smLN	2.14	13	192	1.5336
TM3.5	yes	smLN	6.25	4	56	1.4246
TM3.5	yes	Spleen	2.08	356	24858	6.4954
TM3.5	yes	Spleen	1.34	211	15563	5.5175
TM3.5	yes	Spleen	2.02	472	9289	1.8396
TM3.5	yes	Spleen	6.57	376	5350	15.3605
TM3.5	yes	Spleen	0.9	16	1730	0.4445
TM3.5	yes	Spleen	2.12	18	814	1.5245
TM2.3	no	cmLN	2.94	3	114	0.577
TM2.3	no	cmLN	2.22	1	66	0.6231
TM2.3	no	cmLN	0.65	10	1585	0.6234
TM2.3	no	cmLN	0.69	13	1920	0.4498
TM2.3	no	Colon	4.35	2	52	1.3586
TM2.3	no	Colon	0	0	9	0.8
TM2.3	no	Colon	0	0	82	1.3638
TM2.3	no	Colon	0	0	58	1.0104
TM2.3	no	Ileum	0	0	21	1.0244
TM2.3	no	Ileum	0	0	13	3.7333
TM2.3	no	Ileum	0	0	77	0.5918
TM2.3	no	Ileum	0	0	26	0.4384
TM2.3	no	scLN	5.04	11	209	0.9988
TM2.3	no	scLN	1.04	2	146	1.0516
TM2.3	no	scLN	1.3	46	3521	0.7266
TM2.3	no	scLN	1.62	67	4089	0.6788
TM2.3	no	smLN	4.55	4	78	0.4523
TM2.3	no	smLN	3.12	1	46	0.6757
TM2.3	no	smLN	0.87	6	642	0.5442
TM2.3	no	smLN	0.42	3	629	0.5047
TM2.3	no	Spleen	1.82	15	810	0.6514
TM2.3	no	Spleen	0	0	580	0.7487
TM2.3	no	Spleen	0.67	70	10347	0.698
TM2.3	no	Spleen	0.81	30	3713	0.5354
TM2.3	yes	cmLN	2.56	1	55	2.0786
TM2.3	yes	cmLN	2.24	10	304	1.4113
TM2.3	yes	cmLN	2.29	21	889	0.6098
TM2.3	yes	cmLN	2.27	21	912	0.6336
TM2.3	yes	Colon	3.54	14	198	3.9361
TM2.3	yes	Colon	3.23	10	275	2.4489
TM2.3	yes	Colon	18.8	22	95	1.6758
TM2.3	yes	Colon	4	12	276	3.401
TM2.3	yes	Ileum	14.3	3	15	2.5805
TM2.3	yes	Ileum	7.14	2	28	1.3464
TM2.3	yes	Ileum	16.7	3	17	1.4794
TM2.3	yes	Ileum	2.5	3	109	1.7534
TM2.3	yes	scLN	0.3	2	599	1.1971
TM2.3	yes	scLN	0	0	163	1.0596
TM2.3	yes	scLN	2.66	46	1700	0.4077
TM2.3	yes	scLN	2.69	110	3972	0.71
TM2.3	yes	smLN	4.02	28	642	1.2088
TM2.3	yes	smLN	3.01	6	236	1.8267
TM2.3	yes	smLN	3.45	24	668	0.7708
TM2.3	yes	smLN	2.75	7	260	0.6793
TM2.3	yes	Spleen	0.88	222	13186	3.4699
TM2.3	yes	Spleen	1	98	9119	1.7449
TM2.3	yes	Spleen	3.41	194	5496	0.9044
TM2.3	yes	Spleen	1.39	114	8101	0.8234
TF2.8	no	cmLN	0	0	301	0.9748
TF2.8	no	cmLN	0	0	148	1.3137
TF2.8	no	cmLN	1.92	2	98	0.6175
TF2.8	no	Colon	3.45	3	76	2.839
TF2.8	no	Colon	0	0	15	0.9694
TF2.8	no	Ileum	0	0	4	5.7759
TF2.8	no	scLN	0	0	226	0.7195
TF2.8	no	scLN	0	0	201	0.8219
TF2.8	no	scLN	0	0	64	1.1309
TF2.8	no	smLN	0	0	168	0.6822
TF2.8	no	smLN	0	0	115	0.7036
TF2.8	no	smLN	0	0	95	1.2542
TF2.8	no	Spleen	0.2	7	3284	0.7957
TF2.8	no	Spleen	0	0	2386	0.7646
TF2.8	no	Spleen	0	0	1417	1.3754
TF2.8	yes	cmLN	49.7	185	187	2.0118
TF2.8	yes	cmLN	20	9	35	1.1379
TF2.8	yes	cmLN	60	11	7	0.3855
TF2.8	yes	Colon	80.4	71	17	15.6288
TF2.8	yes	Colon	38.9	25	39	1.2697
TF2.8	yes	Colon	87.5	20	3	50.0692
TF2.8	yes	Ileum	71.4	11	4	43.8105
TF2.8	yes	Ileum	60	7	5	3.2088
TF2.8	yes	scLN	45	18	23	0.3072
TF2.8	yes	scLN	30.8	7	15	0.2991
TF2.8	yes	scLN	0	0	2	0.0947
TF2.8	yes	smLN	49.5	83	85	1.8173
TF2.8	yes	smLN	47.6	67	74	1.782
TF2.8	yes	smLN	71.1	51	21	1.1885
TF2.8	yes	Spleen	34.7	288	542	0.6383
TF2.8	yes	Spleen	27.3	42	113	0.3227
TF2.8	yes	Spleen	15	13	72	0.3603
TF2.5	no	cmLN	8.33	15	166	1.0865
TF2.5	no	cmLN	4.48	6	123	0.6461
TF2.5	no	cmLN	18.2	10	46	0.6873
TF2.5	no	Colon	7.69	2	18	1.0234
TF2.5	no	Colon	0	0	12	2.3363
TF2.5	no	Colon	0	0	9	1.2711
TF2.5	no	Ileum	12.5	2	13	1.4195
TF2.5	no	Ileum	0	0	11	3.537
TF2.5	no	scLN	1.08	2	175	0.417
TF2.5	no	scLN	4.82	8	158	0.4292
TF2.5	no	scLN	1.28	2	140	0.4254
TF2.5	no	smLN	4.83	18	352	1.22
TF2.5	no	smLN	5.34	13	228	1.6454
TF2.5	no	smLN	7.95	9	109	1.246
TF2.5	no	Spleen	2.72	56	2001	0.5353
TF2.5	no	Spleen	2.55	17	644	0.4634
TF2.5	no	Spleen	1.13	7	597	0.3072
TF2.5	yes	cmLN	12.7	32	222	2.9777
TF2.5	yes	cmLN	21.4	21	78	4.1376
TF2.5	yes	cmLN	17.2	14	69	1.0567
TF2.5	yes	Colon	70.6	46	19	10.2443
TF2.5	yes	Colon	50	18	18	1.352
TF2.5	yes	Colon	76.5	21	7	4.5827
TF2.5	yes	Ileum	52.8	75	67	27.6387
TF2.5	yes	Ileum	81	30	7	10.9025
TF2.5	yes	scLN	9.71	20	181	0.4891
TF2.5	yes	scLN	4.42	7	148	0.4598
TF2.5	yes	scLN	13.3	4	23	2.7232
TF2.5	yes	smLN	41.5	336	473	2.0412
TF2.5	yes	smLN	36.7	213	368	3.5078
TF2.5	yes	smLN	39.4	116	178	9.2915
TF2.5	yes	Spleen	11.9	158	1172	0.3731
TF2.5	yes	Spleen	16.2	151	779	0.4185
TF2.5	yes	Spleen	20.8	21	81	0.8288
TS2.3	yes	cmLN	31	254	565	1.3232
TS2.3	yes	cmLN	34	214	415	1.1852
TS2.3	yes	cmLN	19.6	97	397	0.6855
TS2.3	yes	cmLN	26.7	21	57	0.4953
TS2.3	yes	cmLN	38.5	25	39
TS2.3	yes	Colon	32.5	129	267
TS2.3	yes	Colon	8.05	13	153	2.5868
TS2.3	yes	Colon	34.6	22	42	2.0111
TS2.3	yes	Colon	20	8	32	1.1658
TS2.3	yes	Colon	25	3	10	1.0783
TS2.3	yes	Ileum	9.52	4	38	1.5969
TS2.3	yes	Ileum	23.5	8	24	1.2359
TS2.3	yes	Ileum	37.5	5	9	2.0767
TS2.3	yes	Ileum	0	0	5	1.0733
TS2.3	yes	scLN	23.6	47	152	0.2863
TS2.3	yes	scLN	6.56	8	121	0.1281
TS2.3	yes	scLN	4.55	2	52
TS2.3	yes	scLN	0	0	43	0.0631
TS2.3	yes	scLN	4.35	1	32	0.1528
TS2.3	yes	smLN	53.4	254	222	0.6011
TS2.3	yes	smLN	30	110	258	0.8242
TS2.3	yes	smLN	28.9	96	236	0.4094
TS2.3	yes	smLN	39.8	122	185	0.5231
TS2.3	yes	smLN	33.3	59	119
TS2.3	yes	Spleen	6.03	55	863	0.1288
TS2.3	yes	Spleen	5.79	50	806	0.3744
TS2.3	yes	Spleen	13.9	100	620	0.3106
TS2.3	yes	Spleen	8.41	36	387	0.1947
TS2.3	yes	Spleen	14.6	29	167
TS2.1	yes	cmLN	5.7	137	2258	4.2262
TS2.1	yes	cmLN	5.34	121	2143	8.3061
TS2.1	yes	cmLN	34	432	839	6.6997
TS2.1	yes	cmLN	19	175	746	2.2055
TS2.1	yes	Colon	4.84	45	886	13.0768
TS2.1	yes	Colon	32.5	155	321	9.407
TS2.1	yes	Colon	24.2	44	137	6.7395
TS2.1	yes	Colon	9.09	6	59	3.3486
TS2.1	yes	Ileum	6.45	4	55	2.8635
TS2.1	yes	Ileum	6.25	2	30	1.5459
TS2.1	yes	Ileum	0	0	6	0.8915
TS2.1	yes	scLN	9.8	38	345	0.7001
TS2.1	yes	scLN	3.64	4	112	0.1467
TS2.1	yes	scLN	5.71	3	55	0.0874
TS2.1	yes	scLN	31.8	17	37	0.4372
TS2.1	yes	smLN	10.7	115	957	1.6839
TS2.1	yes	smLN	22.3	193	672	5.9442
TS2.1	yes	smLN	6.53	46	652	1.5112
TS2.1	yes	smLN	16.7	104	521	1.3527
TS2.1	yes	Spleen	2.6	121	4530	0.6285
TS2.1	yes	Spleen	0.93	9	964	0.5408
TS2.1	yes	Spleen	1.04	10	911	0.5045
TS2.1	yes	Spleen	12.2	50	362	0.4883
TM1.3	no	cmLN	0	0	81	1.3606
TM1.3	no	cmLN	0.38	18	4756	2.0791
TM1.3	no	cmLN	0.79	54	6756	1.766
TM1.3	no	Colon	0	0	97	2.3142
TM1.3	no	Colon	0	0	88	1.6288
TM1.3	no	Colon	0	0	71	1.3944
TM1.3	no	Ileum	0	0	139	1.1874
TM1.3	no	Ileum	0	0	22	0.4188
TM1.3	no	scLN	5.88	2	27	1.8873
TM1.3	no	scLN	0.23	10	4528	1.0303
TM1.3	no	scLN	0.22	12	5648	1.0304
TM1.3	no	smLN	0	0	62	1.7372
TM1.3	no	smLN	0.93	9	908	0.8584
TM1.3	no	smLN	0.5	5	1059	0.9471
TM1.3	no	Spleen	1.79	8	432	1.5402
TM1.3	no	Spleen	0	0	14340	1.0711
TM1.3	no	Spleen	0.28	18	6584	1.0526
TM1.3	yes	cmLN	0	0	119	0.5744
TM1.3	yes	cmLN	0.56	10	1845	1.3867
TM1.3	yes	cmLN	0.18	5	2954	2.2389
TM1.3	yes	Colon	0	0	47	0.8718
TM1.3	yes	Colon	0	0	49	0.7784
TM1.3	yes	Colon	0	0	112	1.4786
TM1.3	yes	Ileum	0	0	13	1.0994
TM1.3	yes	Ileum	0	0	140	2.4432
TM1.3	yes	scLN	0	0	387	0.7659
TM1.3	yes	scLN	0.59	13	2231	0.5841
TM1.3	yes	scLN	0.21	9	4414	0.8577
TM1.3	yes	smLN	5.45	30	517	1.5533
TM1.3	yes	smLN	0.62	3	542	0.6772
TM1.3	yes	smLN	0	0	311	0.8823
TM1.3	yes	Spleen	0.68	33	4849	0.865
TM1.3	yes	Spleen	0.46	21	4462	0.7942
TM1.3	yes	Spleen	0.2	18	8792	0.9843
TS2.4	yes	cmLN	2.58	31	1169	1.2416
TS2.4	yes	cmLN	4.91	52	1007	4.9069
TS2.4	yes	cmLN	8.45	52	559	0.8577
TS2.4	yes	cmLN	3.83	19	468	3.4562
TS2.4	yes	Colon	14.7	311	1804	37.4997
TS2.4	yes	Colon	35.8	252	453	8.172
TS2.4	yes	Colon	39.2	177	274	9.8552
TS2.4	yes	Colon	0	0	60	5.6662
TS2.4	yes	Ileum	10.3	6	49	1.5703
TS2.4	yes	Ileum	0	0	28	0.7929
TS2.4	yes	Ileum	0	0	5	0.6327
TS2.4	yes	scLN	0	0	400	0.2956
TS2.4	yes	scLN	0.88	2	212	0.2293
TS2.4	yes	scLN	1.03	2	187	0.2794
TS2.4	yes	scLN	4.69	5	101	0.2017
TS2.4	yes	smLN	1.99	10	471	0.4424
TS2.4	yes	smLN	4.19	12	280	0.8006
TS2.4	yes	smLN	4.51	11	228	0.3031
TS2.4	yes	smLN	2.94	3	107	0.4019
TS2.4	yes	Spleen	0.88	44	4970	0.8555
TS2.4	yes	Spleen	0.48	8	1673	0.459
TS2.4	yes	Spleen	0.66	9	1356	0.4447
TS2.4	yes	Spleen	0.35	5	1340	0.4321
TF2.6	no	cmLN	1.31	4	277	1.0096
TF2.6	no	cmLN	0	0	204	0.6465
TF2.6	no	cmLN	0	0	137	0.7398
TF2.6	no	cmLN	0	0	94	1.1336
TF2.6	no	Colon	0	0	85	1.018
TF2.6	no	Colon	0	0	26	2.017
TF2.6	no	Colon	0	0	13	2.0609
TF2.6	no	Ileum	0	0	3	0.8476
TF2.6	no	Ileum	0	0	0	0
TF2.6	no	scLN	0.32	2	599	0.7495
TF2.6	no	scLN	0	0	295	0.6608
TF2.6	no	scLN	0	0	245	1.1134
TF2.6	no	scLN	25	8	24	0.8686
TF2.6	no	smLN	1.39	4	253	0.9064
TF2.6	no	smLN	0	0	219	0.7906
TF2.6	no	smLN	0	0	153	1.0416
TF2.6	no	smLN	0	0	15	0.453
TF2.6	no	Spleen	0.27	12	4604	0.7213
TF2.6	no	Spleen	0	0	3944	1.059
TF2.6	no	Spleen	0.4	10	2535	0.6848
TF2.6	no	Spleen	4.88	8	162	0.7998
TF2.6	yes	cmLN	13.8	32	202	1.449
TF2.6	yes	cmLN	64.9	131	71	4.47
TF2.6	yes	cmLN	8.16	9	98	3.0951
TF2.6	yes	cmLN	25	17	50	1.5261
TF2.6	yes	Colon	5.41	4	63	0.8725
TF2.6	yes	Colon	50	15	15	6.4089
TF2.6	yes	Colon	0	0	12	0.9562
TF2.6	yes	Colon	50	3	3	13.8965
TF2.6	yes	Ileum	0	0	3	1.8769
TF2.6	yes	Ileum	0	0	3	0.2758
TF2.6	yes	Ileum	0	0	0	0
TF2.6	yes	scLN	12.5	14	96	0.1406
TF2.6	yes	scLN	7.14	2	22	0.3576
TF2.6	yes	scLN	55.6	12	10	0.7531
TF2.6	yes	scLN	0	0	4	0.1877
TF2.6	yes	smLN	32.7	103	213	1.0101
TF2.6	yes	smLN	73.4	107	39	4.2042
TF2.6	yes	smLN	21.6	27	99	1.7853
TF2.6	yes	smLN	24.4	23	71	1.1293
TF2.6	yes	Spleen	4.08	41	954	0.2368
TF2.6	yes	Spleen	41.8	115	161	1.379
TF2.6	yes	Spleen	8.82	13	130	0.4457
TF2.6	yes	Spleen	11.1	14	113	0.2931
T02.3	un	cmLN	0	0	234	0.9154
T02.3	un	cmLN	0	0	132
T02.3	un	Colon	6.45	9	131	2.0914
T02.3	un	Colon	0	0	120
T02.3	un	scLN	0.32	2	510	0.8218
T02.3	un	scLN	0	0	20
T02.3	un	smLN	2.93	11	348	0.8292
T02.3	un	smLN	2.04	2	81
T02.3	un	Spleen	0	0	6707	0.9656
T02.3	un	Spleen	1.27	8	612
TS2.5	yes	cmLN	22.3	241	839	1.5366
TS2.5	yes	cmLN	13.9	93	575	0.7011
TS2.5	yes	cmLN	7.25	8	107	2.6416
TS2.5	yes	Colon	18.2	51	231	3.3235
TS2.5	yes	Colon	0	0	95	1.2541
TS2.5	yes	Colon	7.69	2	24	0.5723
TS2.5	yes	Ileum	0	0	23	0.6589
TS2.5	yes	Ileum	14.3	2	12	0.402
TS2.5	yes	scLN	10.8	41	340	0.4141
TS2.5	yes	scLN	1.27	2	165	0.1253
TS2.5	yes	scLN	0	0	4	0.1884
TS2.5	yes	smLN	15.6	96	519	0.5737
TS2.5	yes	smLN	31.9	136	291	0.5499
TS2.5	yes	smLN	16.8	33	166	2.3922
TS2.5	yes	Spleen	6.67	59	820	0.2902
TS2.5	yes	Spleen	2.25	19	830	0.2765
TS2.5	yes	Spleen	0	0	159	0.4998
TF2.9	no	cmLN	4.57	381	7959	110.283
TF2.9	no	cmLN	1.06	2	175	0.7737
TF2.9	no	cmLN	0	0	109	0.0881
TF2.9	no	Colon	12.7	590	4059	819.4567
TF2.9	no	Colon	0	0	89	0.1605
TF2.9	no	Colon	0	0	17	1.8489
TF2.9	no	Ileum	21.7	40	145	56.0168
TF2.9	no	Ileum	0	0	2	0.4287
TF2.9	no	scLN	3.22	27	799	24.7961
TF2.9	no	scLN	0	0	395	0.6784
TF2.9	no	scLN	1.35	4	291	0.0994
TF2.9	no	smLN	7.22	136	1752	63.5727
TF2.9	no	smLN	0	0	146	0.0777
TF2.9	no	smLN	1.32	2	138	0.6942
TF2.9	no	Spleen	1.42	149	10353	54.4248
TF2.9	no	Spleen	0.28	13	4455	0.1051
TF2.9	no	Spleen	0	0	2017	0.7459
TF2.9	yes	cmLN	41.1	143	205	9.8999
TF2.9	yes	cmLN	25.5	33	95	3.1271
TF2.9	yes	cmLN	0	0	97	0.8229
TF2.9	yes	Colon	29.4	140	335	7.7586
TF2.9	yes	Colon	19	12	50	14.824
TF2.9	yes	Colon	0	0	4	0.4383
TF2.9	yes	Ileum	0	0	11	1.517
TF2.9	yes	Ileum	0	0	0	0
TF2.9	yes	scLN	0	0	433	0.7666
TF2.9	yes	scLN	46.7	12	14	1.7479
TF2.9	yes	scLN	22.2	5	17	0.8295
TF2.9	yes	smLN	47.3	92	103	2.8976
TF2.9	yes	smLN	0	0	144	0.6307
TF2.9	yes	smLN	30	7	16	0.7236
TF2.9	yes	Spleen	0.15	4	2717	0.8905
TF2.9	yes	Spleen	8.57	30	321	1.9332
TF2.9	yes	Spleen	29.2	59	142	0.7812
