## Supplementary material for "Decoding Peripheral Tolerance: TCR Rules for pTreg differentiation in the Gut": Table S4

### Sheet: pTreg_up
Table S4- pTreg up- and down- regulated gene list,related to figure4
pTreg up genes
Xist
Tnfsf8
Tbc1d4
Gpm6b
Hspa1b
Ptpn11
Hspa1a
Tnfsf11
Ckb
Prkca
Cd226
B630019A10Rik
Rgs10
Pdcd1
Nkg7
Tmem273
Rilpl2
Tnfrsf9
Ptpn6
Lax1
Izumo1r
Slamf6
Slc29a1
Chn2
Emid1
St6galnac3
Fosb
Lag3
Myo1e
Ncoa7
H2-DMa
Sesn3
Ccdc28b
Noct
Bcl2a1d
Endod1
Lrmp
A430093F15Rik
Stk39
Marcksl1
Pdzk1ip1
Themis
Dusp4
Rnf19a
Nfatc1
Cd200
Gm37004
Ephx1
Hsph1
Agfg1
Tgfbr3
Dgkz
Ccdc50
Ccr7
B3gnt2
Bhlhe40
Dleu2
Nrn1
Gm20275
Prelid2
Pde3b
Itgal
Rsrp1
Foxp4
Tcf7
Hdac7
Ccr8
Asap1
Zap70
Srfbp1
Cd72
Gsap
Ebi3
Cd4
Bmyc
Nrip1
Slc15a2
Nt5e
Shld1
Inpp5b
Tox
Phactr2
Gemin8
Ksr1
Eea1
Kdm6a
2610204G07Rik
Mapre1
Dennd2d
Ptpn1
Ikbke
Zfpm1
Ptms
Tg
Hivep3
Hivep2
Elavl1
Decr1
Tmem65
Slc22a2
Mxd4
Cdk5rap1
Gramd1b
Fam162a
Trp53inp1
Fdxr
Farp1
Atl3
Zc3h12d
Efhd2
Nenf
Myb
Dip2b
Ankrd46
Hacd3
Panx1
Abcb9
Dusp6
A930024E05Rik
Cd40lg
Rgs3
Ubash3b
Chd7
Tvp23b
2310001H17Rik
Casp4
Bcl2a1b
Scd2
Pdcd1lg2
Gng2
Cd38
Ptger2
St8sia1
Gypc
Mlec
Litaf
Mbd3
Btla
Per1
Tspan5
Chordc1
Jarid2
Relb
Gm15283
Canx
Arhgap39
Dnajb1
Rnu2-10
Fam168a
Sh2d3c
Nfat5
Tspyl2
Ms4a4c
Vav3
Mink1
Tex14
Eif2s3x
Mrps6
Rnft1
Tspan13
Acsl5
Cybb
Cks2
Spty2d1
Ppip5k2
Scaper
Ppp3cc
Npepps
Gm17173
Gbp10
Golga7
Tcp1
Hspbp1
L3mbtl3
St3gal1
Nudt14
Ei24
F730043M19Rik
Gm19585
Dnmt3a
Nptn
Cep83
Ifi214
Mboat1
Fam111a
Parp3
Tspan31
Gm44574
Adgrl1
Cxcr5
Fra10ac1
Kcnq1ot1
Exoc6
Ifih1
Dnajb4
Nab2
Pbdc1
Med9
Polb
Ggta1
Mapre2
Inpp1
Rida
Cfap36
Ywhag
Ralgapa1
1500011B03Rik
Tfdp1
n-R5-8s1
Gm7072
Umps
Dhrs3
Trafd1
Nit2
H2-Oa
Mrpl45
Cdk2ap1
BC029722
Atp10a
Ints11
Mtln
Heg1
1190007I07Rik
Sla
Casd1
Metap1
Ufsp2
Atad2
Clasp1
Heatr1
Tesk1
Mboat7
Trpm4
I730030J21Rik
Lgals3bp
Mrrf
2900060B14Rik
4930532G15Rik
Isg15
Calhm2
Plk3
Casp3
Tmem238
Smg7
Ankrd40
Trim12c
9130401M01Rik
Usp21
Gm39469
Prkrip1
Pmvk
Cox10
Pdk3
Slc25a1
Polr2d
Ivns1abp
Hps4
Appbp2
Epb41l4aos
Sft2d2
Cdc14a
Ptpn9
Cd101
Timm44
Zfp800
Sclt1
Cep57
Setbp1
Atp2a2
Stard10
Tarbp2
Ece1
Fbxl17
Dedd

### Sheet: pTreg_down
Table S4- pTreg up- and down- regulated gene list,related to figure4
pTreg down genes
Pim1
H2-D1
Klf2
Emp3
Crip1
Selplg
Itgb7
Ighm
Eif2s3y
Ly6c1
Ifngr1
S100a10
Rabac1
Ripor2
Vim
S1pr1
Rhoh
Itm2b
Ddx3y
Uty
H2-Q7
Rln3
Txnip
Gpx4
Zfp36
Lsp1
Coro2a
Foxo1
Septin1
Socs3
Sell
Foxp3
Tasp1
Ikzf2
Ramp1
Atp1b3
Pdlim1
Il7r
Il2ra
Sdc4
Ppdpf
Resf1
Ppm1l
Arl5c
Ecm1
Camk4
Rasgrp2
Ncmap
Tnfrsf18
Slc14a1
Ldhb
Gbp3
Cd7
Gm2682
Tspo
Cd81
Cdc42se2
S1pr4
