## Supplementary material for "Decoding Peripheral Tolerance: TCR Rules for pTreg differentiation in the Gut": Table S5

### Sheet: AAD
Table S5- Detailed diet information
AAD_A12450KR
Ingredient	gm
Casein, 80 Mesh	0
L-Cystine	4.2
L-Isoleucine	7.6
L-Leucine	15.8
L-Lysine	13.2
L-Methionine	5.1
L-Phenylalanine	8.4
L-Threonine	7.2
L-Tryptophan	2.1
L-Valine	9.3
L-Histidine	4.6
L-Alanine	5.1
L-Arginine	6
L-Aspartic Acid	12.1
L-Glutamic Acid	38.2
Glycine	3
L-Proline	17.8
L-Serine	10
L-Tyrosine	9.2
Corn Starch	550
Maltodextrin 10	150
Sucrose	0
Cellulose, BW200	50
Soybean Oil	25
Lard	20
Mineral Mix S10026	10
DiCalcium Phosphate	13
Calcium Carbonate	5.5
Potassium Citrate, 1 H2O	16.5
Sodium BiCarbonate	7.5
Vitamin Mix V10001	10
Choline Bitartrate	2
FD&C Yellow Dye #5	0
FD&C Red Dye #40	0.05
FD&C Blue Dye #1	0
Cholesterol	0

### Sheet: 5058
5058
Ground Wheat
Ground Corn
Dehulled Soybean Meal
Wheat Germ
Fish Meal
Corn Gluten Meal
Brewers Dried Yeast
Porcine Animal Fat Preserved with BHA and Citric Acid
Soybean Oil
Porcine Animal Fat Preserved with BHA and BHT
Calcium Carbonate
Condensed Whey
Salt
Condensed Whey Solubles
Dried Whey Protein Concentrate
DL-Methionine
Mono and Diglycerides of Edible Fats
Choline Chloride
Menadione Dimethylpyrimidinol Bisulfite (Vitamin K)
Pyridoxine Hydrochloride
Cholecalciferol (Vitamin D3)
Vitamin A Acetate
Dicalcium Phosphate
Manganous Oxide
Zinc Oxide
Folic Acid
DL-Alpha Tocopheryl Acetate (Vitamin E)
Ferrous Carbonate
Thiamine Mononitrate
Calcium Pantothenate
Vitamin B12 Supplement
Riboflavin Supplement
Copper Sulfate
Nicotinic Acid
Zinc Sulfate
Calcium Iodate
Cobalt Carbonate
Biotin
Sodium Selenite.

### Sheet: 5010
5010
Ground Corn
Dehulled Soybean Meal
Wheat Middlings
Fish Meal
Ground Wheat
Wheat Germ
Brewers Dried Yeast
Ground Oats
Dehydrated Alfalfa Meal
Porcine Animal Fat Preserved with BHA and Citric Acid
Calcium Carbonate
Ground Soybean Hulls
Dried Plain Beet Pulp
Salt
Soybean Oil
Pyridoxine Hydrochloride
DL-Methionine
Choline Chloride
Menadione Dimethylpyrimidinol Bisulfite (Vitamin K)
Thiamine Mononitrate
Cholecalciferol (Vitamin D3)
Silicon Dioxide
Dicalcium Phosphate
Vitamin A Acetate
Folic Acid
Manganous Oxide
Zinc Oxide
DL-Alpha Tocopheryl Acetate (Vitamin E)
Calcium Pantothenate
Riboflavin Supplement
Ferrous Carbonate
Nicotinic Acid
Vitamin B12 Supplement
Copper Sulfate
Zinc Sulfate
Calcium Iodate
Cobalt Carbonate
Biotin.
